# Stitching genomics data to protein structures: Virulence factors in non-O157 Shiga toxin-producing *Escherichia coli*

**DOI:** 10.64898/2026.01.09.698596

**Authors:** Sony Malhotra, Ashley Ward, Lauren Giles, Tom Gerrard, Martyn Winn, Nicola Holden

## Abstract

The genetic diversity of the Shiga toxin-producing *Escherichia coli* (STEC) sub-species group poses major challenges for assigning pathogenic potential, and for accurate diagnostics. Although existing risk-based frameworks work for the predominant serotypes e.g. STEC O157 or O26, they are less useful for more diverse genotypes, with variation in the genetic complement of virulence factors that is responsible for disease outcome. Moreover, genetic diversity occurs at the virulence factor allele level. We investigated the functional potential of genetic variation at a whole genome level and at an allele variant level, based on the premise that genomic variability underlies phenotypic traits including disease outcomes. We analysed 286 non-O157 STEC genomes for their virulence factor complement and determined co-occurrence patterns. Genetic variation in the well-characterized virulence factor intimin (*eae*) and its receptor (*tir*) was analyzed at a sequence level, and by modelling the three-dimensional protein–protein complex using AlphaFold3 and homology modelling. Different subtypes of Eae were shown to preserve their interaction with the receptor Tir by retaining the interactions at the protein-protein interface. The study shows that virulence factor characterisation in association with 3-D modelling of protein complexes can aid genomic analysis for risk assessment, and inform on functional mechanisms for pathogenicity.
