## Supplementary Table 3 for "Stitching genomics data to protein structures: Virulence factors in non-O157 Shiga toxin-producing *Escherichia coli*"

### Sheet: Table_S3_vf_gene3
gene (three letter code)	n_isol stx+	n_isol stx+eae+	n_isol stx+eae-	enrichment factor	jaccard
cia	37	23	14	3.88	0.23
sfa	5	0	5	0	0
fde	237	62	175	0.84	0.24
usp	12	2	10	0.47	0.02
pap	16	1	15	0.16	0.01
aam	1	0	1	0	0
csg	281	85	196	1.03	0.3
csm	1	0	1	0	0
tib	9	0	9	0	0
vat	20	1	19	0.12	0.01
cdt	23	5	18	0.66	0.05
cea	57	4	53	0.18	0.03
eil	20	0	20	0	0
hra	46	4	42	0.23	0.03
tcp	2	0	2	0	0
cib	10	1	9	0.26	0.01
sep	8	6	2	7.09	0.07
tir	85	85	0	inf	1
iss	200	59	141	0.99	0.26
fyu	71	13	58	0.53	0.09
nle	84	83	1	196.27	0.97
etp	23	23	0	inf	0.27
foc	3	0	3	0	0
omp	217	80	137	1.38	0.36
anr	30	14	16	2.07	0.14
iuc	75	32	43	1.76	0.25
sen	67	0	67	0	0
F17	7	0	7	0	0
ygh	194	62	132	1.11	0.29
hha	18	11	7	3.72	0.12
yfc	25	12	13	2.18	0.12
iha	160	39	121	0.76	0.19
sub	79	0	79	0	0
ehx	170	65	105	1.46	0.34
csh	1	0	1	0	0
afa	17	2	15	0.32	0.02
gad	89	29	60	1.14	0.2
sat	1	0	1	0	0
mch	104	14	90	0.37	0.08
neu	22	4	18	0.53	0.04
sit	71	13	58	0.53	0.09
kps	95	0	95	0	0
irp	68	13	55	0.56	0.09
stx	286	85	201	1	0.3
tox	15	14	1	33.11	0.16
efa	45	44	1	104.05	0.51
fot	1	0	1	0	0
chu	60	18	42	1.01	0.14
aal	29	1	28	0.08	0.01
fim	6	0	6	0	0
cba	50	5	45	0.26	0.04
iro	33	13	20	1.54	0.12
shi	79	11	68	0.38	0.07
hly	155	57	98	1.38	0.31
aai	5	0	5	0	0
fed	4	0	4	0	0
dha	13	6	7	2.03	0.07
ets	7	3	4	1.77	0.03
ORF	5	0	5	0	0
cma	71	11	60	0.43	0.08
tra	224	58	166	0.83	0.23
nlp	286	85	201	1	0.3
cnf	17	1	16	0.15	0.01
col	65	7	58	0.29	0.05
yeh	283	84	199	1	0.3
ire	100	1	99	0.02	0.01
ibe	13	6	7	2.03	0.07
eae	85	85	0	inf	1
epe	19	3	16	0.44	0.03
ter	286	85	201	1	0.3
cva	34	13	21	1.46	0.12
fae	30	1	29	0.08	0.01
Asl	101	35	66	1.25	0.23
pic	24	0	24	0	0
lys	16	5	11	1.07	0.05
esp	133	85	48	4.19	0.64
tia	96	11	85	0.31	0.06
lpf	186	38	148	0.61	0.16
cap	7	3	4	1.77	0.03
cif	38	37	1	87.49	0.43
sig	2	0	2	0	0
est	17	0	17	0	0
iut	76	32	44	1.72	0.25
kat	33	23	10	5.44	0.24
clb	4	0	4	0	0
