## Supplementary Table 4 for "Stitching genomics data to protein structures: Virulence factors in non-O157 Shiga toxin-producing *Escherichia coli*"

### Sheet: Table_S4_vf_gene4
gene (4 letter code)	n_isol stx+	n_isol stx+eae+	n_isol stx+eae-	enrichment	jaccard
cia	37	23	14	3.88	0.23
faeI	26	1	25	0.09	0.01
hlyA	13	0	13	0	0
csmG	1	0	1	0	0
usp	12	2	10	0.47	0.02
papC	16	1	15	0.16	0.01
faeE	29	1	28	0.08	0.01
senB	67	0	67	0	0
toxB	15	14	1	33.11	0.16
espJ	45	44	1	104.05	0.51
espB	53	53	0	inf	0.62
fotE	1	0	1	0	0
sfaD	5	0	5	0	0
sitA	71	13	58	0.53	0.09
F17D	5	0	5	0	0
faeC	29	1	28	0.08	0.01
F17C	6	0	6	0	0
vat	20	1	19	0.12	0.01
csmA	1	0	1	0	0
cea	57	4	53	0.18	0.03
yfcV	25	12	13	2.18	0.12
csmD	1	0	1	0	0
focG	3	0	3	0	0
hra	46	4	42	0.23	0.03
faeH	12	0	12	0	0
nleC	57	56	1	132.42	0.65
cib	10	1	9	0.26	0.01
tir	85	85	0	inf	1
iss	200	59	141	0.99	0.26
neuC	22	4	18	0.53	0.04
eae-	85	85	0	inf	1
kpsM	92	0	92	0	0
ireA	100	1	99	0.02	0.01
F17G	5	0	5	0	0
ompT	217	80	137	1.38	0.36
tibC	9	0	9	0	0
sfaE	5	0	5	0	0
dhaK	13	6	7	2.03	0.07
afaB	13	2	11	0.43	0.02
iucC	75	32	43	1.76	0.25
cnf3	1	1	0	inf	0.01
papA	1	0	1	0	0
anr	30	14	16	2.07	0.14
fyuA	71	13	58	0.53	0.09
stx2	158	50	108	1.09	0.26
csgA	281	85	196	1.03	0.3
cshD	1	0	1	0	0
estb	3	0	3	0	0
yehA	258	83	175	1.12	0.32
sigA	2	0	2	0	0
traJ	59	24	35	1.62	0.2
faeF	21	1	20	0.12	0.01
hha	18	11	7	3.72	0.12
etsC	7	3	4	1.77	0.03
terC	286	85	201	1	0.3
sepA	8	6	2	7.09	0.07
stx1	176	41	135	0.72	0.19
ehxA	170	65	105	1.46	0.34
mchF	101	14	87	0.38	0.08
lpfA	186	38	148	0.61	0.16
F17A	5	0	5	0	0
iha	160	39	121	0.76	0.19
kpsE	95	0	95	0	0
fedC	4	0	4	0	0
fimF	2	0	2	0	0
fimH	6	0	6	0	0
espC	4	4	0	inf	0.05
nleB	76	75	1	177.35	0.87
gad	89	29	60	1.14	0.2
sat	1	0	1	0	0
cnf1	1	0	1	0	0
afaA	14	2	12	0.39	0.02
hlyF	21	13	8	3.84	0.14
aaiC	5	0	5	0	0
irp2	68	13	55	0.56	0.09
ibeA	13	6	7	2.03	0.07
tcpC	2	0	2	0	0
aamR	1	0	1	0	0
espY	26	12	14	2.03	0.12
yehD	277	82	195	0.99	0.29
epeA	19	3	16	0.44	0.03
yghJ	194	62	132	1.11	0.29
hlyE	142	55	87	1.49	0.32
eilA	20	0	20	0	0
faeD	19	1	18	0.13	0.01
esta	15	0	15	0	0
ORF3	5	0	5	0	0
espA	83	83	0	inf	0.98
cba	50	5	45	0.26	0.04
cdt-	23	5	18	0.66	0.05
shiA	79	11	68	0.38	0.07
AslA	101	35	66	1.25	0.23
espF	40	40	0	inf	0.47
aalF	17	1	16	0.15	0.01
fotT	1	0	1	0	0
katP	33	23	10	5.44	0.24
nleA	68	67	1	158.44	0.78
ORF4	5	0	5	0	0
capU	7	3	4	1.77	0.03
aalB	10	0	10	0	0
chuA	60	18	42	1.01	0.14
espP	49	34	15	5.36	0.34
etpD	23	23	0	inf	0.27
csmB	1	0	1	0	0
cma	71	11	60	0.43	0.08
colE	65	7	58	0.29	0.05
yehC	263	73	190	0.91	0.27
subA	79	0	79	0	0
efa1	45	44	1	104.05	0.51
nlpI	286	85	201	1	0.3
afaC	12	2	10	0.47	0.02
fotF	1	0	1	0	0
afaD	14	2	12	0.39	0.02
cvaC	34	13	21	1.46	0.12
fdeC	237	62	175	0.84	0.24
iroN	33	13	20	1.54	0.12
cnf2	15	0	15	0	0
clbB	4	0	4	0	0
mchC	82	12	70	0.41	0.08
pic	24	0	24	0	0
lys	16	5	11	1.07	0.05
traT	222	57	165	0.82	0.23
sfaS	2	0	2	0	0
tia	96	11	85	0.31	0.06
aalH	15	1	14	0.17	0.01
fotS	1	0	1	0	0
cif	38	37	1	87.49	0.43
yehB	260	75	185	0.96	0.28
iutA	76	32	44	1.72	0.25
espI	40	17	23	1.75	0.16
